# Conserved chromatin and repetitive patterns reveal slow genome evolution in frogs

**DOI:** 10.1101/2021.10.18.464293

**Authors:** Jessen V. Bredeson, Austin B. Mudd, Sofia Medina-Ruiz, Therese Mitros, Owen K. Smith, Kelly E. Miller, Jessica B. Lyons, Sanjit S. Batra, Joseph Park, Kodiak C. Berkoff, Christopher Plott, Jane Grimwood, Jeremy Schmutz, Guadalupe Aguirre-Figueroa, Mustafa K. Khokha, Maura Lane, Isabelle Philipp, Mara Laslo, James Hanken, Gwenneg Kerdivel, Nicolas Buisine, Laurent M. Sachs, Daniel R. Buchholz, Taejoon Kwon, Heidi Smith-Parker, Marcos Gridi-Papp, Michael J. Ryan, Robert D. Denton, John H. Malone, John B. Wallingford, Aaron F. Straight, Rebecca Heald, Dirk Hockemeyer, Richard M. Harland, Daniel S. Rokhsar

## Abstract

Frogs are an ecologically diverse and phylogenetically ancient group of living amphibians that include important vertebrate cell and developmental model systems, notably the genus *Xenopus*. Here we report a high-quality reference genome sequence for the western clawed frog, *Xenopus tropicalis*, along with draft chromosome-scale sequences of three distantly related emerging model frog species, *Eleutherodactylus coqui*, *Engystomops pustulosus* and *Hymenochirus boettgeri*. Frog chromosomes have remained remarkably stable since the Mesozoic Era, with limited Robertsonian (i.e., centric) translocations and end-to-end fusions found among the smaller chromosomes. Conservation of synteny includes conservation of centromere locations, marked by centromeric tandem repeats associated with Cenp-a binding, surrounded by pericentromeric LINE/L1 elements. We explored chromosome structure across frogs, using a dense meiotic linkage map for *X. tropicalis* and chromatin conformation capture (HiC) data for all species. Abundant satellite repeats occupy the unusually long (∼20 megabase) terminal regions of each chromosome that coincide with high rates of recombination. Both embryonic and differentiated cells show reproducible association of centromeric chromatin, and of telomeres, reflecting a Rabl configuration similar to the “bouquet” structure of meiotic cells. Our comparative analyses reveal 13 conserved ancestral anuran chromosomes from which contemporary frog genomes were constructed.
