## Supplementary Data 2 for "Conserved chromatin and repetitive patterns reveal slow genome evolution in frogs"

### Sheet: Genetic map positions
Nr	Locus	Chr	cM	Pos
1	Chr1:4.00	Chr1	0	4000000
2	Chr1:4.40	Chr1	0.003	4400000
3	Chr1:7.20	Chr1	7.768	7200000
4	Chr1:12.00	Chr1	25.544	12000000
5	Chr1:12.80	Chr1	29.015	12800000
6	Chr1:25.60	Chr1	51.078	25600000
7	Chr1:26.40	Chr1	51.976	26400000
8	Chr1:31.60	Chr1	56.572	31600000
9	Chr1:32.00	Chr1	56.572	32000000
10	Chr1:33.60	Chr1	57.891	33600000
11	Chr1:34.00	Chr1	57.891	34000000
12	Chr1:34.80	Chr1	58.415	34800000
13	Chr1:35.20	Chr1	58.415	35200000
14	Chr1:36.40	Chr1	58.415	36400000
15	Chr1:36.80	Chr1	58.415	36800000
16	Chr1:37.20	Chr1	58.415	37200000
17	Chr1:37.60	Chr1	58.736	37600000
18	Chr1:38.00	Chr1	58.937	38000000
19	Chr1:38.80	Chr1	58.937	38800000
20	Chr1:39.20	Chr1	58.937	39200000
21	Chr1:39.60	Chr1	59.198	39600000
22	Chr1:40.80	Chr1	59.459	40800000
23	Chr1:41.20	Chr1	59.487	41200000
24	Chr1:41.60	Chr1	59.842	41600000
25	Chr1:43.20	Chr1	60.243	43200000
26	Chr1:44.00	Chr1	60.243	44000000
27	Chr1:44.40	Chr1	60.243	44400000
28	Chr1:44.80	Chr1	60.384	44800000
29	Chr1:45.20	Chr1	60.504	45200000
30	Chr1:45.60	Chr1	60.504	45600000
31	Chr1:48.40	Chr1	61.766	48400000
32	Chr1:49.20	Chr1	62.083	49200000
33	Chr1:50.00	Chr1	62.083	50000000
34	Chr1:50.40	Chr1	62.083	50400000
35	Chr1:50.80	Chr1	62.083	50800000
36	Chr1:51.60	Chr1	62.083	51600000
37	Chr1:52.00	Chr1	62.083	52000000
38	Chr1:52.40	Chr1	62.083	52400000
39	Chr1:52.80	Chr1	62.083	52800000
40	Chr1:53.20	Chr1	62.344	53200000
41	Chr1:54.40	Chr1	62.344	54400000
42	Chr1:54.80	Chr1	62.344	54800000
43	Chr1:55.20	Chr1	62.344	55200000
44	Chr1:55.60	Chr1	62.868	55600000
45	Chr1:56.80	Chr1	62.868	56800000
46	Chr1:58.40	Chr1	63.147	58400000
47	Chr1:58.80	Chr1	63.39	58800000
48	Chr1:59.20	Chr1	63.39	59200000
49	Chr1:60.00	Chr1	63.651	60000000
50	Chr1:60.40	Chr1	63.651	60400000
51	Chr1:60.80	Chr1	63.705	60800000
52	Chr1:61.20	Chr1	63.912	61200000
53	Chr1:61.60	Chr1	63.823	61600000
54	Chr1:62.00	Chr1	64.173	62000000
55	Chr1:62.40	Chr1	64.173	62400000
56	Chr1:62.80	Chr1	64.173	62800000
57	Chr1:63.20	Chr1	64.173	63200000
58	Chr1:63.60	Chr1	64.693	63600000
59	Chr1:64.00	Chr1	64.697	64000000
60	Chr1:64.40	Chr1	64.697	64400000
61	Chr1:65.60	Chr1	64.697	65600000
62	Chr1:66.40	Chr1	64.697	66400000
63	Chr1:66.80	Chr1	64.697	66800000
64	Chr1:67.20	Chr1	64.958	67200000
65	Chr1:69.20	Chr1	64.958	69200000
66	Chr1:69.60	Chr1	64.958	69600000
67	Chr1:70.00	Chr1	65.63	70000000
68	Chr1:70.80	Chr1	65.481	70800000
69	Chr1:71.20	Chr1	65.481	71200000
70	Chr1:72.80	Chr1	65.481	72800000
71	Chr1:73.20	Chr1	65.481	73200000
72	Chr1:73.60	Chr1	65.481	73600000
73	Chr1:74.00	Chr1	65.742	74000000
74	Chr1:74.40	Chr1	65.742	74400000
75	Chr1:75.20	Chr1	65.742	75200000
76	Chr1:76.00	Chr1	66.795	76000000
77	Chr1:76.40	Chr1	66.795	76400000
78	Chr1:76.80	Chr1	66.916	76800000
79	Chr1:78.00	Chr1	67.055	78000000
80	Chr1:78.80	Chr1	67.055	78800000
81	Chr1:79.20	Chr1	67.055	79200000
82	Chr1:79.60	Chr1	67.055	79600000
83	Chr1:82.40	Chr1	67.055	82400000
84	Chr1:82.80	Chr1	67.055	82800000
85	Chr1:84.00	Chr1	67.055	84000000
86	Chr1:86.40	Chr1	67.055	86400000
87	Chr1:92.80	Chr1	67.055	92800000
88	Chr1:95.20	Chr1	67.055	95200000
89	Chr1:95.60	Chr1	67.055	95600000
90	Chr1:96.00	Chr1	67.055	96000000
91	Chr1:96.80	Chr1	67.055	96800000
92	Chr1:98.40	Chr1	67.317	98400000
93	Chr1:99.60	Chr1	67.838	99600000
94	Chr1:100.00	Chr1	67.317	100000000
95	Chr1:100.40	Chr1	67.317	100400000
96	Chr1:100.80	Chr1	67.317	100800000
97	Chr1:101.20	Chr1	67.317	101200000
98	Chr1:102.40	Chr1	67.427	102400000
99	Chr1:102.80	Chr1	67.695	102800000
100	Chr1:103.20	Chr1	67.959	103200000
101	Chr1:103.60	Chr1	67.577	103600000
102	Chr1:104.40	Chr1	68.099	104400000
103	Chr1:106.00	Chr1	68.099	106000000
104	Chr1:106.40	Chr1	67.577	106400000
105	Chr1:107.20	Chr1	67.577	107200000
106	Chr1:107.60	Chr1	67.577	107600000
107	Chr1:108.00	Chr1	68.114	108000000
108	Chr1:108.40	Chr1	68.429	108400000
109	Chr1:111.20	Chr1	69.252	111200000
110	Chr1:112.80	Chr1	69.854	112800000
111	Chr1:114.00	Chr1	70.458	114000000
112	Chr1:114.40	Chr1	70.458	114400000
113	Chr1:115.20	Chr1	70.458	115200000
114	Chr1:116.00	Chr1	70.458	116000000
115	Chr1:122.40	Chr1	75.149	122400000
116	Chr1:123.60	Chr1	75.947	123600000
117	Chr1:124.80	Chr1	76.623	124800000
118	Chr1:126.00	Chr1	76.891	126000000
119	Chr1:129.20	Chr1	77.229	129200000
120	Chr1:131.20	Chr1	78.526	131200000
121	Chr1:133.20	Chr1	78.265	133200000
122	Chr1:134.00	Chr1	78.842	134000000
123	Chr1:135.20	Chr1	79.839	135200000
124	Chr1:136.00	Chr1	79.839	136000000
125	Chr1:137.60	Chr1	80.891	137600000
126	Chr1:138.00	Chr1	80.891	138000000
127	Chr1:138.40	Chr1	80.891	138400000
128	Chr1:138.80	Chr1	80.934	138800000
129	Chr1:139.20	Chr1	81.048	139200000
130	Chr1:139.60	Chr1	81.152	139600000
131	Chr1:140.00	Chr1	81.152	140000000
132	Chr1:140.40	Chr1	81.413	140400000
133	Chr1:141.20	Chr1	81.413	141200000
134	Chr1:141.60	Chr1	81.413	141600000
135	Chr1:142.00	Chr1	81.413	142000000
136	Chr1:142.40	Chr1	81.92	142400000
137	Chr1:142.80	Chr1	82.421	142800000
138	Chr1:143.60	Chr1	83.248	143600000
139	Chr1:144.00	Chr1	83.248	144000000
140	Chr1:146.40	Chr1	83.248	146400000
141	Chr1:146.80	Chr1	83.248	146800000
142	Chr1:147.20	Chr1	83.248	147200000
143	Chr1:147.60	Chr1	83.248	147600000
144	Chr1:148.40	Chr1	83.94	148400000
145	Chr1:148.80	Chr1	84.297	148800000
146	Chr1:149.20	Chr1	84.559	149200000
147	Chr1:149.60	Chr1	84.559	149600000
148	Chr1:150.00	Chr1	84.691	150000000
149	Chr1:151.60	Chr1	84.82	151600000
150	Chr1:153.20	Chr1	85.214	153200000
151	Chr1:153.60	Chr1	85.184	153600000
152	Chr1:154.40	Chr1	85.081	154400000
153	Chr1:155.60	Chr1	85.271	155600000
154	Chr1:156.80	Chr1	85.344	156800000
155	Chr1:158.80	Chr1	86.397	158800000
156	Chr1:159.20	Chr1	86.397	159200000
157	Chr1:159.60	Chr1	86.397	159600000
158	Chr1:160.40	Chr1	86.397	160400000
159	Chr1:161.20	Chr1	86.397	161200000
160	Chr1:161.60	Chr1	86.397	161600000
161	Chr1:162.80	Chr1	86.397	162800000
162	Chr1:164.40	Chr1	86.921	164400000
163	Chr1:168.00	Chr1	87.361	168000000
164	Chr1:168.40	Chr1	86.921	168400000
165	Chr1:168.80	Chr1	87.442	168800000
166	Chr1:169.60	Chr1	86.921	169600000
167	Chr1:170.00	Chr1	86.921	170000000
168	Chr1:170.40	Chr1	87.442	170400000
169	Chr1:170.80	Chr1	86.921	170800000
170	Chr1:171.20	Chr1	87.026	171200000
171	Chr1:172.40	Chr1	86.921	172400000
172	Chr1:173.20	Chr1	86.921	173200000
173	Chr1:173.60	Chr1	86.921	173600000
174	Chr1:174.00	Chr1	87.442	174000000
175	Chr1:174.40	Chr1	87.181	174400000
176	Chr1:175.20	Chr1	86.921	175200000
177	Chr1:176.00	Chr1	86.921	176000000
178	Chr1:176.40	Chr1	86.921	176400000
179	Chr1:176.80	Chr1	86.921	176800000
180	Chr1:177.20	Chr1	87.57	177200000
181	Chr1:177.60	Chr1	87.703	177600000
182	Chr1:178.40	Chr1	88.005	178400000
183	Chr1:178.80	Chr1	88.225	178800000
184	Chr1:179.20	Chr1	88.486	179200000
185	Chr1:180.00	Chr1	88.486	180000000
186	Chr1:180.40	Chr1	88.747	180400000
187	Chr1:180.80	Chr1	88.747	180800000
188	Chr1:181.60	Chr1	89.108	181600000
189	Chr1:182.80	Chr1	89.108	182800000
190	Chr1:184.00	Chr1	89.508	184000000
191	Chr1:184.40	Chr1	89.555	184400000
192	Chr1:184.80	Chr1	90.378	184800000
193	Chr1:185.20	Chr1	90.387	185200000
194	Chr1:185.60	Chr1	90.399	185600000
195	Chr1:188.00	Chr1	92.064	188000000
196	Chr1:188.80	Chr1	91.855	188800000
197	Chr1:189.20	Chr1	92.097	189200000
198	Chr1:190.80	Chr1	94.502	190800000
199	Chr1:191.60	Chr1	94.848	191600000
200	Chr1:192.00	Chr1	95.168	192000000
201	Chr1:194.40	Chr1	99.692	194400000
202	Chr1:195.20	Chr1	100.303	195200000
203	Chr1:196.00	Chr1	102.371	196000000
204	Chr1:196.80	Chr1	103.727	196800000
205	Chr1:197.60	Chr1	104.391	197600000
206	Chr1:199.20	Chr1	107.899	199200000
207	Chr1:199.60	Chr1	107.899	199600000
208	Chr1:202.40	Chr1	112.615	202400000
209	Chr2:0.40	Chr2	0	400000
210	Chr2:3.20	Chr2	2.747	3200000
211	Chr2:7.60	Chr2	13.415	7600000
212	Chr2:8.80	Chr2	14.664	8800000
213	Chr2:9.20	Chr2	16.617	9200000
214	Chr2:9.60	Chr2	16.639	9600000
215	Chr2:10.00	Chr2	17.445	10000000
216	Chr2:10.80	Chr2	19.113	10800000
217	Chr2:11.20	Chr2	20.016	11200000
218	Chr2:12.00	Chr2	24.193	12000000
219	Chr2:12.40	Chr2	24.656	12400000
220	Chr2:12.80	Chr2	27.932	12800000
221	Chr2:13.20	Chr2	28.631	13200000
222	Chr2:13.60	Chr2	28.67	13600000
223	Chr2:14.00	Chr2	28.687	14000000
224	Chr2:14.40	Chr2	30.921	14400000
225	Chr2:15.20	Chr2	33.604	15200000
226	Chr2:15.60	Chr2	33.604	15600000
227	Chr2:16.00	Chr2	34.391	16000000
228	Chr2:16.40	Chr2	35.444	16400000
229	Chr2:16.80	Chr2	35.705	16800000
230	Chr2:17.20	Chr2	36.492	17200000
231	Chr2:17.60	Chr2	36.753	17600000
232	Chr2:18.00	Chr2	37.806	18000000
233	Chr2:18.40	Chr2	37.806	18400000
234	Chr2:18.80	Chr2	37.823	18800000
235	Chr2:19.20	Chr2	39.031	19200000
236	Chr2:19.60	Chr2	39.647	19600000
237	Chr2:20.00	Chr2	39.975	20000000
238	Chr2:20.40	Chr2	40.806	20400000
239	Chr2:20.80	Chr2	42.013	20800000
240	Chr2:21.60	Chr2	42.013	21600000
241	Chr2:22.00	Chr2	42.783	22000000
242	Chr2:22.80	Chr2	42.828	22800000
243	Chr2:23.60	Chr2	44.387	23600000
244	Chr2:25.20	Chr2	44.959	25200000
245	Chr2:25.60	Chr2	47.018	25600000
246	Chr2:26.00	Chr2	47.56	26000000
247	Chr2:28.00	Chr2	47.821	28000000
248	Chr2:32.00	Chr2	47.978	32000000
249	Chr2:32.40	Chr2	48.082	32400000
250	Chr2:32.80	Chr2	48.082	32800000
251	Chr2:34.00	Chr2	48.343	34000000
252	Chr2:36.80	Chr2	48.485	36800000
253	Chr2:37.20	Chr2	48.604	37200000
254	Chr2:39.20	Chr2	48.865	39200000
255	Chr2:41.60	Chr2	50.702	41600000
256	Chr2:44.40	Chr2	49.917	44400000
257	Chr2:44.80	Chr2	50.318	44800000
258	Chr2:47.60	Chr2	50.963	47600000
259	Chr2:50.00	Chr2	52.269	50000000
260	Chr2:58.00	Chr2	51.485	58000000
261	Chr2:60.00	Chr2	51.486	60000000
262	Chr2:66.40	Chr2	51.748	66400000
263	Chr2:69.60	Chr2	52.008	69600000
264	Chr2:70.40	Chr2	51.891	70400000
265	Chr2:77.20	Chr2	51.748	77200000
266	Chr2:78.80	Chr2	52.531	78800000
267	Chr2:80.80	Chr2	52.792	80800000
268	Chr2:82.40	Chr2	52.889	82400000
269	Chr2:82.80	Chr2	52.985	82800000
270	Chr2:83.20	Chr2	53.052	83200000
271	Chr2:84.40	Chr2	53.192	84400000
272	Chr2:85.20	Chr2	53.574	85200000
273	Chr2:85.60	Chr2	53.377	85600000
274	Chr2:86.00	Chr2	53.313	86000000
275	Chr2:92.00	Chr2	53.835	92000000
276	Chr2:92.40	Chr2	54.096	92400000
277	Chr2:93.20	Chr2	54.253	93200000
278	Chr2:93.60	Chr2	54.357	93600000
279	Chr2:94.40	Chr2	55.266	94400000
280	Chr2:95.20	Chr2	54.88	95200000
281	Chr2:96.40	Chr2	54.358	96400000
282	Chr2:98.00	Chr2	55.665	98000000
283	Chr2:99.20	Chr2	56.188	99200000
284	Chr2:100.40	Chr2	56.449	100400000
285	Chr2:103.60	Chr2	56.449	103600000
286	Chr2:104.00	Chr2	57.202	104000000
287	Chr2:104.40	Chr2	57.236	104400000
288	Chr2:105.20	Chr2	57.236	105200000
289	Chr2:107.60	Chr2	57.236	107600000
290	Chr2:108.00	Chr2	57.759	108000000
291	Chr2:108.40	Chr2	57.76	108400000
292	Chr2:110.80	Chr2	57.76	110800000
293	Chr2:111.60	Chr2	58.283	111600000
294	Chr2:112.80	Chr2	58.807	112800000
295	Chr2:114.40	Chr2	58.807	114400000
296	Chr2:115.60	Chr2	58.869	115600000
297	Chr2:117.20	Chr2	59.172	117200000
298	Chr2:117.60	Chr2	59.749	117600000
299	Chr2:118.40	Chr2	59.994	118400000
300	Chr2:119.60	Chr2	60.114	119600000
301	Chr2:121.60	Chr2	60.114	121600000
302	Chr2:124.40	Chr2	60.393	124400000
303	Chr2:124.80	Chr2	60.636	124800000
304	Chr2:125.20	Chr2	61.405	125200000
305	Chr2:125.60	Chr2	61.423	125600000
306	Chr2:127.20	Chr2	61.684	127200000
307	Chr2:127.60	Chr2	61.837	127600000
308	Chr2:128.40	Chr2	61.945	128400000
309	Chr2:129.60	Chr2	61.945	129600000
310	Chr2:130.00	Chr2	62.469	130000000
311	Chr2:134.00	Chr2	62.469	134000000
312	Chr2:134.40	Chr2	63.253	134400000
313	Chr2:134.80	Chr2	63.253	134800000
314	Chr2:136.00	Chr2	62.992	136000000
315	Chr2:136.40	Chr2	62.992	136400000
316	Chr2:138.40	Chr2	63.543	138400000
317	Chr2:144.00	Chr2	63.823	144000000
318	Chr2:149.20	Chr2	63.96	149200000
319	Chr2:149.60	Chr2	64.107	149600000
320	Chr2:151.60	Chr2	65.296	151600000
321	Chr2:152.00	Chr2	65.575	152000000
322	Chr2:152.80	Chr2	65.875	152800000
323	Chr2:153.60	Chr2	65.878	153600000
324	Chr2:154.40	Chr2	66.399	154400000
325	Chr2:154.80	Chr2	66.921	154800000
326	Chr2:155.20	Chr2	66.922	155200000
327	Chr2:156.00	Chr2	67.58	156000000
328	Chr2:156.40	Chr2	67.911	156400000
329	Chr2:157.20	Chr2	69.562	157200000
330	Chr2:157.60	Chr2	69.562	157600000
331	Chr2:158.80	Chr2	69.834	158800000
332	Chr2:160.00	Chr2	70.136	160000000
333	Chr2:160.40	Chr2	70.527	160400000
334	Chr2:161.20	Chr2	73.561	161200000
335	Chr2:161.60	Chr2	73.561	161600000
336	Chr2:162.40	Chr2	73.619	162400000
337	Chr2:162.80	Chr2	77.342	162800000
338	Chr2:163.20	Chr2	77.342	163200000
339	Chr2:164.00	Chr2	83.209	164000000
340	Chr2:164.80	Chr2	86.583	164800000
341	Chr2:165.20	Chr2	86.97	165200000
342	Chr2:166.80	Chr2	91.934	166800000
343	Chr2:167.20	Chr2	92.52	167200000
344	Chr2:168.00	Chr2	94.271	168000000
345	Chr2:168.40	Chr2	94.963	168400000
346	Chr2:169.20	Chr2	97.558	169200000
347	Chr2:170.00	Chr2	99.254	170000000
348	Chr2:170.40	Chr2	100.491	170400000
349	Chr2:171.20	Chr2	103.972	171200000
350	Chr2:176.00	Chr2	112.543	176000000
351	Chr2:176.80	Chr2	114.416	176800000
352	Chr2:177.20	Chr2	115.204	177200000
353	Chr2:177.60	Chr2	115.767	177600000
354	Chr2:178.00	Chr2	116.29	178000000
355	Chr2:178.40	Chr2	116.766	178400000
356	Chr2:178.80	Chr2	118.129	178800000
357	Chr2:179.20	Chr2	118.134	179200000
358	Chr3:5.20	Chr3	0	5200000
359	Chr3:6.00	Chr3	0.858	6000000
360	Chr3:6.80	Chr3	3.317	6800000
361	Chr3:7.20	Chr3	5.139	7200000
362	Chr3:7.60	Chr3	5.484	7600000
363	Chr3:11.20	Chr3	33.752	11200000
364	Chr3:12.00	Chr3	36.326	12000000
365	Chr3:12.80	Chr3	40.42	12800000
366	Chr3:13.20	Chr3	41.823	13200000
367	Chr3:14.00	Chr3	41.823	14000000
368	Chr3:14.40	Chr3	41.823	14400000
369	Chr3:22.00	Chr3	41.823	22000000
370	Chr3:22.40	Chr3	41.823	22400000
371	Chr3:24.40	Chr3	41.823	24400000
372	Chr3:26.00	Chr3	42.084	26000000
373	Chr3:28.00	Chr3	42.345	28000000
374	Chr3:29.20	Chr3	43.132	29200000
375	Chr3:29.60	Chr3	43.801	29600000
376	Chr3:30.00	Chr3	43.811	30000000
377	Chr3:30.40	Chr3	44.18	30400000
378	Chr3:31.20	Chr3	44.441	31200000
379	Chr3:31.60	Chr3	44.18	31600000
380	Chr3:33.60	Chr3	45.228	33600000
381	Chr3:34.40	Chr3	45.752	34400000
382	Chr3:34.80	Chr3	45.752	34800000
383	Chr3:36.00	Chr3	45.752	36000000
384	Chr3:37.60	Chr3	46.275	37600000
385	Chr3:38.00	Chr3	46.275	38000000
386	Chr3:38.40	Chr3	46.275	38400000
387	Chr3:38.80	Chr3	46.747	38800000
388	Chr3:39.20	Chr3	46.839	39200000
389	Chr3:40.40	Chr3	48.116	40400000
390	Chr3:40.80	Chr3	48.116	40800000
391	Chr3:41.20	Chr3	48.116	41200000
392	Chr3:42.00	Chr3	48.431	42000000
393	Chr3:42.40	Chr3	48.862	42400000
394	Chr3:42.80	Chr3	49.619	42800000
395	Chr3:44.00	Chr3	50.927	44000000
396	Chr3:44.80	Chr3	50.944	44800000
397	Chr3:46.00	Chr3	51.527	46000000
398	Chr3:46.40	Chr3	51.531	46400000
399	Chr3:46.80	Chr3	52.054	46800000
400	Chr3:47.20	Chr3	52.054	47200000
401	Chr3:48.40	Chr3	52.054	48400000
402	Chr3:49.60	Chr3	52.054	49600000
403	Chr3:51.20	Chr3	52.315	51200000
404	Chr3:52.00	Chr3	52.577	52000000
405	Chr3:52.40	Chr3	53.1	52400000
406	Chr3:52.80	Chr3	53.1	52800000
407	Chr3:53.20	Chr3	53.1	53200000
408	Chr3:54.80	Chr3	54.383	54800000
409	Chr3:55.60	Chr3	54.935	55600000
410	Chr3:56.00	Chr3	55.259	56000000
411	Chr3:56.80	Chr3	55.473	56800000
412	Chr3:57.60	Chr3	55.987	57600000
413	Chr3:58.40	Chr3	55.988	58400000
414	Chr3:58.80	Chr3	56.249	58800000
415	Chr3:60.00	Chr3	56.288	60000000
416	Chr3:60.80	Chr3	56.61	60800000
417	Chr3:61.60	Chr3	57.125	61600000
418	Chr3:62.40	Chr3	57.775	62400000
419	Chr3:63.60	Chr3	58.081	63600000
420	Chr3:64.00	Chr3	58.601	64000000
421	Chr3:64.40	Chr3	58.605	64400000
422	Chr3:66.00	Chr3	59.918	66000000
423	Chr3:66.80	Chr3	60.179	66800000
424	Chr3:68.00	Chr3	59.657	68000000
425	Chr3:68.80	Chr3	60.18	68800000
426	Chr3:70.00	Chr3	60.775	70000000
427	Chr3:70.40	Chr3	60.8	70400000
428	Chr3:70.80	Chr3	61.25	70800000
429	Chr3:71.20	Chr3	61.75	71200000
430	Chr3:71.60	Chr3	61.889	71600000
431	Chr3:72.40	Chr3	62.121	72400000
432	Chr3:72.80	Chr3	62.271	72800000
433	Chr3:73.20	Chr3	62.322	73200000
434	Chr3:74.80	Chr3	63.047	74800000
435	Chr3:75.20	Chr3	63.973	75200000
436	Chr3:76.40	Chr3	64.551	76400000
437	Chr3:76.80	Chr3	64.931	76800000
438	Chr3:77.20	Chr3	65.062	77200000
439	Chr3:78.40	Chr3	65.392	78400000
440	Chr3:78.80	Chr3	66.604	78800000
441	Chr3:79.20	Chr3	67.191	79200000
442	Chr3:79.60	Chr3	68.311	79600000
443	Chr3:80.00	Chr3	68.311	80000000
444	Chr3:82.00	Chr3	68.311	82000000
445	Chr3:82.80	Chr3	69.055	82800000
446	Chr3:83.20	Chr3	69.098	83200000
447	Chr3:83.60	Chr3	69.359	83600000
448	Chr3:84.00	Chr3	69.543	84000000
449	Chr3:84.40	Chr3	69.62	84400000
450	Chr3:85.60	Chr3	70.551	85600000
451	Chr3:90.40	Chr3	71.95	90400000
452	Chr3:91.60	Chr3	76	91600000
453	Chr3:97.20	Chr3	79.43	97200000
454	Chr3:103.20	Chr3	79.953	103200000
455	Chr3:106.00	Chr3	79.962	106000000
456	Chr3:107.60	Chr3	80.267	107600000
457	Chr3:108.40	Chr3	80.786	108400000
458	Chr3:110.40	Chr3	80.787	110400000
459	Chr3:116.00	Chr3	83.278	116000000
460	Chr3:117.60	Chr3	83.399	117600000
461	Chr3:118.80	Chr3	84.011	118800000
462	Chr3:120.00	Chr3	85.523	120000000
463	Chr3:120.40	Chr3	85.813	120400000
464	Chr3:120.80	Chr3	85.818	120800000
465	Chr3:122.80	Chr3	88.869	122800000
466	Chr3:123.20	Chr3	88.882	123200000
467	Chr3:124.40	Chr3	90.904	124400000
468	Chr3:130.40	Chr3	99.222	130400000
469	Chr3:131.20	Chr3	99.812	131200000
470	Chr3:131.60	Chr3	101.84	131600000
471	Chr3:132.40	Chr3	103.433	132400000
472	Chr3:134.40	Chr3	106.69	134400000
473	Chr3:134.80	Chr3	107.052	134800000
474	Chr3:135.60	Chr3	109.45	135600000
475	Chr3:136.00	Chr3	109.843	136000000
476	Chr3:136.40	Chr3	110.961	136400000
477	Chr3:136.80	Chr3	112.917	136800000
478	Chr3:137.20	Chr3	113.297	137200000
479	Chr3:138.00	Chr3	116.867	138000000
480	Chr3:138.40	Chr3	118.008	138400000
481	Chr3:138.80	Chr3	118.38	138800000
482	Chr3:139.20	Chr3	118.424	139200000
483	Chr3:139.60	Chr3	120.074	139600000
484	Chr3:140.00	Chr3	120.934	140000000
485	Chr3:140.40	Chr3	121.519	140400000
486	Chr3:140.80	Chr3	122.596	140800000
487	Chr3:141.20	Chr3	122.73	141200000
488	Chr3:141.60	Chr3	123.312	141600000
489	Chr3:142.00	Chr3	126.667	142000000
490	Chr3:142.40	Chr3	126.668	142400000
491	Chr3:144.80	Chr3	134.023	144800000
492	Chr3:145.20	Chr3	134.393	145200000
493	Chr3:145.60	Chr3	135.427	145600000
494	Chr3:146.00	Chr3	135.427	146000000
495	Chr3:146.40	Chr3	136.746	146400000
496	Chr3:146.80	Chr3	136.746	146800000
497	Chr3:147.20	Chr3	137.341	147200000
498	Chr3:147.60	Chr3	139.171	147600000
499	Chr3:148.00	Chr3	139.784	148000000
500	Chr3:148.40	Chr3	140.479	148400000
501	Chr3:149.20	Chr3	141.492	149200000
502	Chr3:149.60	Chr3	141.829	149600000
503	Chr3:151.60	Chr3	143.061	151600000
504	Chr3:152.40	Chr3	143.569	152400000
505	Chr3:153.20	Chr3	143.543	153200000
506	Chr4:6.80	Chr4	0	6800000
507	Chr4:7.20	Chr4	0.984	7200000
508	Chr4:7.60	Chr4	1.006	7600000
509	Chr4:8.00	Chr4	1.294	8000000
510	Chr4:8.40	Chr4	2.563	8400000
511	Chr4:8.80	Chr4	2.564	8800000
512	Chr4:9.20	Chr4	3.746	9200000
513	Chr4:9.60	Chr4	6.026	9600000
514	Chr4:10.40	Chr4	7.461	10400000
515	Chr4:10.80	Chr4	9.179	10800000
516	Chr4:11.20	Chr4	10.534	11200000
517	Chr4:12.40	Chr4	12.081	12400000
518	Chr4:12.80	Chr4	12.161	12800000
519	Chr4:13.20	Chr4	12.633	13200000
520	Chr4:13.60	Chr4	13.496	13600000
521	Chr4:14.00	Chr4	13.715	14000000
522	Chr4:14.80	Chr4	14.46	14800000
523	Chr4:16.00	Chr4	15.432	16000000
524	Chr4:16.40	Chr4	15.823	16400000
525	Chr4:16.80	Chr4	15.832	16800000
526	Chr4:17.20	Chr4	17.1	17200000
527	Chr4:18.40	Chr4	17.1	18400000
528	Chr4:18.80	Chr4	18.317	18800000
529	Chr4:19.60	Chr4	21.857	19600000
530	Chr4:20.40	Chr4	23.091	20400000
531	Chr4:20.80	Chr4	24.032	20800000
532	Chr4:22.00	Chr4	24.76	22000000
533	Chr4:22.80	Chr4	25.806	22800000
534	Chr4:23.60	Chr4	26.133	23600000
535	Chr4:24.00	Chr4	26.299	24000000
536	Chr4:24.40	Chr4	26.562	24400000
537	Chr4:24.80	Chr4	26.776	24800000
538	Chr4:25.20	Chr4	27.568	25200000
539	Chr4:25.60	Chr4	28.417	25600000
540	Chr4:26.00	Chr4	28.616	26000000
541	Chr4:26.40	Chr4	28.752	26400000
542	Chr4:28.00	Chr4	29.276	28000000
543	Chr4:28.40	Chr4	29.276	28400000
544	Chr4:29.60	Chr4	29.422	29600000
545	Chr4:30.00	Chr4	29.276	30000000
546	Chr4:30.40	Chr4	29.537	30400000
547	Chr4:30.80	Chr4	29.541	30800000
548	Chr4:31.60	Chr4	30.584	31600000
549	Chr4:32.00	Chr4	30.584	32000000
550	Chr4:38.00	Chr4	30.584	38000000
551	Chr4:38.40	Chr4	30.06	38400000
552	Chr4:39.20	Chr4	30.059	39200000
553	Chr4:40.80	Chr4	31.367	40800000
554	Chr4:48.40	Chr4	30.845	48400000
555	Chr4:50.00	Chr4	30.99	50000000
556	Chr4:50.40	Chr4	31.106	50400000
557	Chr4:55.20	Chr4	31.455	55200000
558	Chr4:56.00	Chr4	31.628	56000000
559	Chr4:57.60	Chr4	31.792	57600000
560	Chr4:58.00	Chr4	31.888	58000000
561	Chr4:59.60	Chr4	31.888	59600000
562	Chr4:62.00	Chr4	32.149	62000000
563	Chr4:64.00	Chr4	32.411	64000000
564	Chr4:64.40	Chr4	32.544	64400000
565	Chr4:64.80	Chr4	32.671	64800000
566	Chr4:65.60	Chr4	32.671	65600000
567	Chr4:68.40	Chr4	32.812	68400000
568	Chr4:68.80	Chr4	32.957	68800000
569	Chr4:70.00	Chr4	33.963	70000000
570	Chr4:71.20	Chr4	35.037	71200000
571	Chr4:71.60	Chr4	35.674	71600000
572	Chr4:72.00	Chr4	35.776	72000000
573	Chr4:74.80	Chr4	35.94	74800000
574	Chr4:75.60	Chr4	36.214	75600000
575	Chr4:78.80	Chr4	36.496	78800000
576	Chr4:79.20	Chr4	36.863	79200000
577	Chr4:79.60	Chr4	37.557	79600000
578	Chr4:80.40	Chr4	37.89	80400000
579	Chr4:80.80	Chr4	37.917	80800000
580	Chr4:81.20	Chr4	37.919	81200000
581	Chr4:82.40	Chr4	38.441	82400000
582	Chr4:82.80	Chr4	39.226	82800000
583	Chr4:83.20	Chr4	38.965	83200000
584	Chr4:84.80	Chr4	40.01	84800000
585	Chr4:85.20	Chr4	39.749	85200000
586	Chr4:86.00	Chr4	39.906	86000000
587	Chr4:88.80	Chr4	40.105	88800000
588	Chr4:90.40	Chr4	40.271	90400000
589	Chr4:92.00	Chr4	40.532	92000000
590	Chr4:92.40	Chr4	40.822	92400000
591	Chr4:93.20	Chr4	41.054	93200000
592	Chr4:93.60	Chr4	41.315	93600000
593	Chr4:94.00	Chr4	41.324	94000000
594	Chr4:95.20	Chr4	41.712	95200000
595	Chr4:96.40	Chr4	42.36	96400000
596	Chr4:97.20	Chr4	42.073	97200000
597	Chr4:98.00	Chr4	42.099	98000000
598	Chr4:100.40	Chr4	42.884	100400000
599	Chr4:101.60	Chr4	42.884	101600000
600	Chr4:103.20	Chr4	43.671	103200000
601	Chr4:103.60	Chr4	43.671	103600000
602	Chr4:110.80	Chr4	44.007	110800000
603	Chr4:112.00	Chr4	44.689	112000000
604	Chr4:114.80	Chr4	44.719	114800000
605	Chr4:116.40	Chr4	44.719	116400000
606	Chr4:118.80	Chr4	45.84	118800000
607	Chr4:119.20	Chr4	45.899	119200000
608	Chr4:119.60	Chr4	45.291	119600000
609	Chr4:120.00	Chr4	46.972	120000000
610	Chr4:121.60	Chr4	46.979	121600000
611	Chr4:122.00	Chr4	47.342	122000000
612	Chr4:122.80	Chr4	47.767	122800000
613	Chr4:126.80	Chr4	48.614	126800000
614	Chr4:127.60	Chr4	48.914	127600000
615	Chr4:128.40	Chr4	48.914	128400000
616	Chr4:128.80	Chr4	49.331	128800000
617	Chr4:130.00	Chr4	50.703	130000000
618	Chr4:131.60	Chr4	53.045	131600000
619	Chr4:133.60	Chr4	54.157	133600000
620	Chr4:134.00	Chr4	54.481	134000000
621	Chr4:134.40	Chr4	54.856	134400000
622	Chr4:134.80	Chr4	55.298	134800000
623	Chr4:135.20	Chr4	55.6	135200000
624	Chr4:135.60	Chr4	56.287	135600000
625	Chr4:136.00	Chr4	57.101	136000000
626	Chr4:136.40	Chr4	58.054	136400000
627	Chr4:136.80	Chr4	58.252	136800000
628	Chr4:137.20	Chr4	59.342	137200000
629	Chr4:137.60	Chr4	60.255	137600000
630	Chr4:138.00	Chr4	61.043	138000000
631	Chr4:138.40	Chr4	61.67	138400000
632	Chr4:138.80	Chr4	62.618	138800000
633	Chr4:139.20	Chr4	63.564	139200000
634	Chr4:139.60	Chr4	64.193	139600000
635	Chr4:140.00	Chr4	64.193	140000000
636	Chr4:144.80	Chr4	81.795	144800000
637	Chr4:145.20	Chr4	83.686	145200000
638	Chr4:146.00	Chr4	89.233	146000000
639	Chr5:3.60	Chr5	0	3600000
640	Chr5:4.00	Chr5	0	4000000
641	Chr5:4.40	Chr5	1.042	4400000
642	Chr5:5.20	Chr5	1.63	5200000
643	Chr5:5.60	Chr5	2.329	5600000
644	Chr5:7.20	Chr5	4.156	7200000
645	Chr5:8.00	Chr5	5.52	8000000
646	Chr5:8.40	Chr5	5.54	8400000
647	Chr5:8.80	Chr5	5.897	8800000
648	Chr5:9.20	Chr5	6.617	9200000
649	Chr5:9.60	Chr5	6.66	9600000
650	Chr5:10.00	Chr5	8.024	10000000
651	Chr5:10.40	Chr5	8.024	10400000
652	Chr5:10.80	Chr5	8.599	10800000
653	Chr5:11.20	Chr5	9.052	11200000
654	Chr5:11.60	Chr5	9.984	11600000
655	Chr5:13.20	Chr5	20.011	13200000
656	Chr5:17.60	Chr5	31.998	17600000
657	Chr5:25.60	Chr5	43.123	25600000
658	Chr5:28.40	Chr5	44.981	28400000
659	Chr5:36.80	Chr5	48.306	36800000
660	Chr5:37.20	Chr5	48.306	37200000
661	Chr5:40.00	Chr5	48.306	40000000
662	Chr5:42.80	Chr5	48.306	42800000
663	Chr5:43.60	Chr5	48.306	43600000
664	Chr5:45.60	Chr5	48.306	45600000
665	Chr5:46.80	Chr5	48.306	46800000
666	Chr5:47.20	Chr5	48.306	47200000
667	Chr5:47.60	Chr5	48.306	47600000
668	Chr5:48.00	Chr5	48.306	48000000
669	Chr5:48.40	Chr5	48.306	48400000
670	Chr5:48.80	Chr5	48.306	48800000
671	Chr5:49.20	Chr5	48.306	49200000
672	Chr5:49.60	Chr5	48.306	49600000
673	Chr5:50.80	Chr5	48.306	50800000
674	Chr5:51.20	Chr5	48.306	51200000
675	Chr5:51.60	Chr5	48.306	51600000
676	Chr5:52.40	Chr5	48.306	52400000
677	Chr5:53.20	Chr5	48.306	53200000
678	Chr5:53.60	Chr5	48.306	53600000
679	Chr5:54.00	Chr5	48.306	54000000
680	Chr5:54.80	Chr5	48.306	54800000
681	Chr5:55.20	Chr5	48.306	55200000
682	Chr5:55.60	Chr5	48.306	55600000
683	Chr5:56.00	Chr5	49.127	56000000
684	Chr5:56.40	Chr5	48.306	56400000
685	Chr5:65.60	Chr5	48.306	65600000
686	Chr5:66.40	Chr5	48.439	66400000
687	Chr5:66.80	Chr5	48.58	66800000
688	Chr5:67.20	Chr5	49.674	67200000
689	Chr5:67.60	Chr5	48.58	67600000
690	Chr5:68.40	Chr5	48.75	68400000
691	Chr5:68.80	Chr5	48.854	68800000
692	Chr5:69.20	Chr5	49.535	69200000
693	Chr5:70.00	Chr5	48.973	70000000
694	Chr5:71.20	Chr5	49.401	71200000
695	Chr5:71.60	Chr5	49.267	71600000
696	Chr5:72.00	Chr5	49.401	72000000
697	Chr5:72.40	Chr5	49.401	72400000
698	Chr5:72.80	Chr5	49.674	72800000
699	Chr5:73.20	Chr5	49.674	73200000
700	Chr5:73.60	Chr5	49.674	73600000
701	Chr5:74.40	Chr5	49.674	74400000
702	Chr5:75.20	Chr5	49.674	75200000
703	Chr5:76.80	Chr5	49.674	76800000
704	Chr5:77.60	Chr5	49.674	77600000
705	Chr5:78.00	Chr5	49.674	78000000
706	Chr5:78.40	Chr5	49.948	78400000
707	Chr5:79.20	Chr5	49.948	79200000
708	Chr5:79.60	Chr5	49.948	79600000
709	Chr5:80.40	Chr5	50.498	80400000
710	Chr5:81.20	Chr5	50.498	81200000
711	Chr5:82.80	Chr5	50.772	82800000
712	Chr5:83.20	Chr5	50.772	83200000
713	Chr5:83.60	Chr5	50.772	83600000
714	Chr5:84.80	Chr5	51.046	84800000
715	Chr5:86.80	Chr5	51.046	86800000
716	Chr5:87.20	Chr5	51.046	87200000
717	Chr5:89.20	Chr5	51.046	89200000
718	Chr5:89.60	Chr5	51.046	89600000
719	Chr5:90.00	Chr5	51.046	90000000
720	Chr5:90.80	Chr5	51.046	90800000
721	Chr5:91.20	Chr5	51.046	91200000
722	Chr5:91.60	Chr5	51.046	91600000
723	Chr5:92.80	Chr5	51.046	92800000
724	Chr5:93.20	Chr5	51.046	93200000
725	Chr5:94.00	Chr5	51.046	94000000
726	Chr5:94.40	Chr5	51.046	94400000
727	Chr5:94.80	Chr5	51.046	94800000
728	Chr5:95.20	Chr5	51.046	95200000
729	Chr5:96.00	Chr5	51.046	96000000
730	Chr5:97.60	Chr5	51.595	97600000
731	Chr5:98.00	Chr5	51.595	98000000
732	Chr5:98.40	Chr5	51.595	98400000
733	Chr5:99.20	Chr5	51.595	99200000
734	Chr5:100.40	Chr5	51.595	100400000
735	Chr5:101.20	Chr5	51.595	101200000
736	Chr5:101.60	Chr5	51.595	101600000
737	Chr5:102.80	Chr5	51.869	102800000
738	Chr5:103.20	Chr5	51.869	103200000
739	Chr5:103.60	Chr5	51.869	103600000
740	Chr5:104.00	Chr5	51.869	104000000
741	Chr5:104.40	Chr5	51.869	104400000
742	Chr5:104.80	Chr5	51.869	104800000
743	Chr5:105.60	Chr5	51.869	105600000
744	Chr5:106.80	Chr5	51.869	106800000
745	Chr5:107.20	Chr5	51.869	107200000
746	Chr5:107.60	Chr5	51.869	107600000
747	Chr5:108.80	Chr5	51.869	108800000
748	Chr5:110.00	Chr5	52.143	110000000
749	Chr5:110.40	Chr5	52.143	110400000
750	Chr5:111.20	Chr5	52.143	111200000
751	Chr5:113.20	Chr5	52.143	113200000
752	Chr5:113.60	Chr5	52.143	113600000
753	Chr5:114.00	Chr5	52.143	114000000
754	Chr5:114.40	Chr5	52.143	114400000
755	Chr5:114.80	Chr5	52.143	114800000
756	Chr5:116.00	Chr5	52.281	116000000
757	Chr5:116.40	Chr5	52.417	116400000
758	Chr5:116.80	Chr5	52.691	116800000
759	Chr5:117.60	Chr5	52.965	117600000
760	Chr5:118.00	Chr5	52.965	118000000
761	Chr5:118.80	Chr5	52.965	118800000
762	Chr5:119.20	Chr5	53.239	119200000
763	Chr5:119.60	Chr5	53.239	119600000
764	Chr5:120.00	Chr5	53.239	120000000
765	Chr5:120.40	Chr5	53.244	120400000
766	Chr5:120.80	Chr5	53.788	120800000
767	Chr5:121.20	Chr5	53.788	121200000
768	Chr5:121.60	Chr5	54.526	121600000
769	Chr5:122.00	Chr5	54.888	122000000
770	Chr5:122.40	Chr5	55.162	122400000
771	Chr5:122.80	Chr5	55.253	122800000
772	Chr5:123.20	Chr5	55.435	123200000
773	Chr5:123.60	Chr5	55.435	123600000
774	Chr5:124.00	Chr5	55.709	124000000
775	Chr5:124.40	Chr5	55.709	124400000
776	Chr5:124.80	Chr5	55.983	124800000
777	Chr5:125.60	Chr5	55.983	125600000
778	Chr5:126.40	Chr5	55.983	126400000
779	Chr5:127.20	Chr5	55.991	127200000
780	Chr5:127.60	Chr5	56.523	127600000
781	Chr5:128.00	Chr5	56.533	128000000
782	Chr5:128.40	Chr5	56.533	128400000
783	Chr5:130.00	Chr5	56.807	130000000
784	Chr5:130.40	Chr5	56.807	130400000
785	Chr5:130.80	Chr5	57.221	130800000
786	Chr5:131.20	Chr5	57.63	131200000
787	Chr5:131.60	Chr5	57.63	131600000
788	Chr5:132.40	Chr5	57.63	132400000
789	Chr5:132.80	Chr5	58.18	132800000
790	Chr5:133.20	Chr5	58.731	133200000
791	Chr5:133.60	Chr5	58.731	133600000
792	Chr5:134.00	Chr5	59.281	134000000
793	Chr5:134.40	Chr5	60.754	134400000
794	Chr5:134.80	Chr5	61.217	134800000
795	Chr5:135.20	Chr5	61.217	135200000
796	Chr5:135.60	Chr5	61.686	135600000
797	Chr5:136.00	Chr5	62.593	136000000
798	Chr5:136.40	Chr5	63.212	136400000
799	Chr5:136.80	Chr5	64.811	136800000
800	Chr5:137.20	Chr5	64.811	137200000
801	Chr5:137.60	Chr5	64.811	137600000
802	Chr5:138.00	Chr5	64.811	138000000
803	Chr5:138.40	Chr5	64.811	138400000
804	Chr5:138.80	Chr5	64.811	138800000
805	Chr5:139.60	Chr5	68.57	139600000
806	Chr5:140.00	Chr5	69.89	140000000
807	Chr5:140.40	Chr5	69.89	140400000
808	Chr5:140.80	Chr5	70.854	140800000
809	Chr5:141.20	Chr5	72.1	141200000
810	Chr5:141.60	Chr5	72.1	141600000
811	Chr5:142.00	Chr5	72.1	142000000
812	Chr5:142.40	Chr5	75.31	142400000
813	Chr5:142.80	Chr5	75.907	142800000
814	Chr5:143.60	Chr5	76.387	143600000
815	Chr5:144.00	Chr5	77.381	144000000
816	Chr5:144.40	Chr5	78.627	144400000
817	Chr5:145.60	Chr5	80.634	145600000
818	Chr5:146.40	Chr5	82.404	146400000
819	Chr5:147.20	Chr5	85.12	147200000
820	Chr5:147.60	Chr5	85.661	147600000
821	Chr5:148.40	Chr5	89.058	148400000
822	Chr6:6.00	Chr6	0	6000000
823	Chr6:8.80	Chr6	5.155	8800000
824	Chr6:9.60	Chr6	7.158	9600000
825	Chr6:11.20	Chr6	11.688	11200000
826	Chr6:12.00	Chr6	12.805	12000000
827	Chr6:13.60	Chr6	13.506	13600000
828	Chr6:15.60	Chr6	19.253	15600000
829	Chr6:16.00	Chr6	19.253	16000000
830	Chr6:17.60	Chr6	22.647	17600000
831	Chr6:18.00	Chr6	23.827	18000000
832	Chr6:18.40	Chr6	24.403	18400000
833	Chr6:19.20	Chr6	26.088	19200000
834	Chr6:20.40	Chr6	30.184	20400000
835	Chr6:20.80	Chr6	31.257	20800000
836	Chr6:21.60	Chr6	32.448	21600000
837	Chr6:22.40	Chr6	32.926	22400000
838	Chr6:23.20	Chr6	33.98	23200000
839	Chr6:24.00	Chr6	35.238	24000000
840	Chr6:24.40	Chr6	35.56	24400000
841	Chr6:24.80	Chr6	36.187	24800000
842	Chr6:25.60	Chr6	37.979	25600000
843	Chr6:29.60	Chr6	41.234	29600000
844	Chr6:30.40	Chr6	41.781	30400000
845	Chr6:32.40	Chr6	42.235	32400000
846	Chr6:33.60	Chr6	42.235	33600000
847	Chr6:35.60	Chr6	43.287	35600000
848	Chr6:44.00	Chr6	43.64	44000000
849	Chr6:46.40	Chr6	43.287	46400000
850	Chr6:46.80	Chr6	43.493	46800000
851	Chr6:49.20	Chr6	43.287	49200000
852	Chr6:50.40	Chr6	43.287	50400000
853	Chr6:59.20	Chr6	43.287	59200000
854	Chr6:59.60	Chr6	43.287	59600000
855	Chr6:60.40	Chr6	43.287	60400000
856	Chr6:63.60	Chr6	43.287	63600000
857	Chr6:64.00	Chr6	43.287	64000000
858	Chr6:64.40	Chr6	43.287	64400000
859	Chr6:64.80	Chr6	43.287	64800000
860	Chr6:65.20	Chr6	43.287	65200000
861	Chr6:65.60	Chr6	43.287	65600000
862	Chr6:66.00	Chr6	43.287	66000000
863	Chr6:75.60	Chr6	43.287	75600000
864	Chr6:76.00	Chr6	43.287	76000000
865	Chr6:83.20	Chr6	43.287	83200000
866	Chr6:83.60	Chr6	43.287	83600000
867	Chr6:84.00	Chr6	43.287	84000000
868	Chr6:87.60	Chr6	44.34	87600000
869	Chr6:88.80	Chr6	44.34	88800000
870	Chr6:92.80	Chr6	44.34	92800000
871	Chr6:93.20	Chr6	44.34	93200000
872	Chr6:95.20	Chr6	44.367	95200000
873	Chr6:97.20	Chr6	44.712	97200000
874	Chr6:101.20	Chr6	45.124	101200000
875	Chr6:101.60	Chr6	45.124	101600000
876	Chr6:108.40	Chr6	45.653	108400000
877	Chr6:115.60	Chr6	45.914	115600000
878	Chr6:124.40	Chr6	50.277	124400000
879	Chr6:130.00	Chr6	52.231	130000000
880	Chr6:134.40	Chr6	57.103	134400000
881	Chr6:137.60	Chr6	68.944	137600000
882	Chr6:139.20	Chr6	71.903	139200000
883	Chr6:140.00	Chr6	74.851	140000000
884	Chr6:141.20	Chr6	76.582	141200000
885	Chr6:142.80	Chr6	81.744	142800000
886	Chr6:148.80	Chr6	97.975	148800000
887	Chr6:149.60	Chr6	98.473	149600000
888	Chr6:150.00	Chr6	99.846	150000000
889	Chr6:151.60	Chr6	102.275	151600000
890	Chr7:4.00	Chr7	0	4000000
891	Chr7:4.40	Chr7	0.386	4400000
892	Chr7:9.60	Chr7	9.662	9600000
893	Chr7:10.00	Chr7	10.343	10000000
894	Chr7:11.60	Chr7	12.779	11600000
895	Chr7:12.80	Chr7	15.116	12800000
896	Chr7:13.20	Chr7	15.433	13200000
897	Chr7:13.60	Chr7	16.688	13600000
898	Chr7:14.00	Chr7	17.063	14000000
899	Chr7:14.40	Chr7	18.566	14400000
900	Chr7:14.80	Chr7	20.287	14800000
901	Chr7:15.20	Chr7	21.235	15200000
902	Chr7:15.60	Chr7	23.038	15600000
903	Chr7:16.00	Chr7	24.411	16000000
904	Chr7:16.40	Chr7	24.941	16400000
905	Chr7:16.80	Chr7	25.521	16800000
906	Chr7:17.20	Chr7	25.884	17200000
907	Chr7:17.60	Chr7	26.685	17600000
908	Chr7:18.80	Chr7	26.685	18800000
909	Chr7:19.20	Chr7	28.208	19200000
910	Chr7:19.60	Chr7	28.332	19600000
911	Chr7:20.00	Chr7	28.793	20000000
912	Chr7:20.40	Chr7	28.793	20400000
913	Chr7:21.20	Chr7	30.818	21200000
914	Chr7:22.00	Chr7	33.282	22000000
915	Chr7:27.60	Chr7	41.018	27600000
916	Chr7:28.00	Chr7	41.74	28000000
917	Chr7:31.60	Chr7	44.262	31600000
918	Chr7:32.40	Chr7	44.264	32400000
919	Chr7:34.00	Chr7	45.192	34000000
920	Chr7:34.80	Chr7	46.245	34800000
921	Chr7:35.20	Chr7	46.245	35200000
922	Chr7:36.80	Chr7	46.928	36800000
923	Chr7:37.60	Chr7	47.438	37600000
924	Chr7:38.80	Chr7	47.816	38800000
925	Chr7:42.00	Chr7	47.816	42000000
926	Chr7:44.00	Chr7	48.495	44000000
927	Chr7:45.20	Chr7	48.696	45200000
928	Chr7:47.20	Chr7	48.863	47200000
929	Chr7:51.60	Chr7	48.863	51600000
930	Chr7:52.00	Chr7	48.863	52000000
931	Chr7:52.80	Chr7	48.863	52800000
932	Chr7:66.00	Chr7	48.863	66000000
933	Chr7:71.20	Chr7	49.124	71200000
934	Chr7:71.60	Chr7	49.385	71600000
935	Chr7:73.60	Chr7	49.385	73600000
936	Chr7:76.00	Chr7	49.529	76000000
937	Chr7:78.00	Chr7	49.646	78000000
938	Chr7:78.80	Chr7	49.907	78800000
939	Chr7:85.60	Chr7	49.907	85600000
940	Chr7:88.40	Chr7	49.907	88400000
941	Chr7:88.80	Chr7	49.907	88800000
942	Chr7:89.60	Chr7	49.907	89600000
943	Chr7:96.40	Chr7	50.168	96400000
944	Chr7:97.60	Chr7	50.168	97600000
945	Chr7:98.00	Chr7	50.692	98000000
946	Chr7:100.40	Chr7	50.692	100400000
947	Chr7:100.80	Chr7	51.097	100800000
948	Chr7:101.20	Chr7	51.472	101200000
949	Chr7:101.60	Chr7	51.476	101600000
950	Chr7:102.00	Chr7	51.48	102000000
951	Chr7:102.40	Chr7	52	102400000
952	Chr7:104.40	Chr7	52.261	104400000
953	Chr7:104.80	Chr7	52.261	104800000
954	Chr7:106.00	Chr7	52.261	106000000
955	Chr7:107.60	Chr7	52.803	107600000
956	Chr7:108.00	Chr7	53.308	108000000
957	Chr7:108.40	Chr7	53.312	108400000
958	Chr7:108.80	Chr7	53.921	108800000
959	Chr7:109.60	Chr7	54.041	109600000
960	Chr7:110.40	Chr7	54.697	110400000
961	Chr7:111.60	Chr7	54.714	111600000
962	Chr7:113.20	Chr7	56.543	113200000
963	Chr7:113.60	Chr7	56.564	113600000
964	Chr7:114.00	Chr7	57.022	114000000
965	Chr7:115.20	Chr7	59.693	115200000
966	Chr7:122.80	Chr7	88.281	122800000
967	Chr7:123.60	Chr7	89.07	123600000
968	Chr7:124.40	Chr7	90.185	124400000
969	Chr7:125.60	Chr7	91.23	125600000
970	Chr7:126.00	Chr7	93.702	126000000
971	Chr7:126.80	Chr7	95.461	126800000
972	Chr7:127.20	Chr7	96.526	127200000
973	Chr7:128.00	Chr7	100.613	128000000
974	Chr8:1.60	Chr8	0	1600000
975	Chr8:12.80	Chr8	42.762	12800000
976	Chr8:24.00	Chr8	43.099	24000000
977	Chr8:25.60	Chr8	43.36	25600000
978	Chr8:26.40	Chr8	43.36	26400000
979	Chr8:27.60	Chr8	44.204	27600000
980	Chr8:32.00	Chr8	45.906	32000000
981	Chr8:34.40	Chr8	47.599	34400000
982	Chr8:34.80	Chr8	47.599	34800000
983	Chr8:35.20	Chr8	48.918	35200000
984	Chr8:35.60	Chr8	48.918	35600000
985	Chr8:36.00	Chr8	49.179	36000000
986	Chr8:36.40	Chr8	49.179	36400000
987	Chr8:37.20	Chr8	49.966	37200000
988	Chr8:37.60	Chr8	49.966	37600000
989	Chr8:39.20	Chr8	50.228	39200000
990	Chr8:40.00	Chr8	50.489	40000000
991	Chr8:40.80	Chr8	50.489	40800000
992	Chr8:41.20	Chr8	51.004	41200000
993	Chr8:41.60	Chr8	51.023	41600000
994	Chr8:42.00	Chr8	52.131	42000000
995	Chr8:42.40	Chr8	52.424	42400000
996	Chr8:42.80	Chr8	52.47	42800000
997	Chr8:43.20	Chr8	53.638	43200000
998	Chr8:43.60	Chr8	53.815	43600000
999	Chr8:44.00	Chr8	53.904	44000000
1000	Chr8:44.40	Chr8	53.904	44400000
1001	Chr8:44.80	Chr8	54.427	44800000
1002	Chr8:45.20	Chr8	54.427	45200000
1003	Chr8:45.60	Chr8	54.688	45600000
1004	Chr8:46.00	Chr8	54.688	46000000
1005	Chr8:47.60	Chr8	55.045	47600000
1006	Chr8:48.00	Chr8	55.703	48000000
1007	Chr8:48.40	Chr8	55.781	48400000
1008	Chr8:48.80	Chr8	56.259	48800000
1009	Chr8:49.20	Chr8	56.778	49200000
1010	Chr8:49.60	Chr8	56.782	49600000
1011	Chr8:50.00	Chr8	57.043	50000000
1012	Chr8:50.40	Chr8	57.043	50400000
1013	Chr8:52.00	Chr8	57.378	52000000
1014	Chr8:52.40	Chr8	57.71	52400000
1015	Chr8:52.80	Chr8	58.238	52800000
1016	Chr8:53.20	Chr8	58.578	53200000
1017	Chr8:53.60	Chr8	58.612	53600000
1018	Chr8:54.00	Chr8	58.612	54000000
1019	Chr8:54.40	Chr8	58.749	54400000
1020	Chr8:54.80	Chr8	58.873	54800000
1021	Chr8:55.20	Chr8	58.873	55200000
1022	Chr8:56.40	Chr8	58.873	56400000
1023	Chr8:56.80	Chr8	58.873	56800000
1024	Chr8:57.60	Chr8	58.873	57600000
1025	Chr8:58.40	Chr8	59.396	58400000
1026	Chr8:58.80	Chr8	59.519	58800000
1027	Chr8:59.20	Chr8	59.657	59200000
1028	Chr8:59.60	Chr8	59.657	59600000
1029	Chr8:60.40	Chr8	59.658	60400000
1030	Chr8:60.80	Chr8	60.181	60800000
1031	Chr8:61.60	Chr8	60.181	61600000
1032	Chr8:62.00	Chr8	60.185	62000000
1033	Chr8:62.40	Chr8	60.704	62400000
1034	Chr8:62.80	Chr8	60.704	62800000
1035	Chr8:63.20	Chr8	60.859	63200000
1036	Chr8:63.60	Chr8	60.965	63600000
1037	Chr8:64.00	Chr8	60.965	64000000
1038	Chr8:66.00	Chr8	61.226	66000000
1039	Chr8:66.40	Chr8	61.226	66400000
1040	Chr8:67.20	Chr8	61.226	67200000
1041	Chr8:68.00	Chr8	61.487	68000000
1042	Chr8:68.40	Chr8	61.748	68400000
1043	Chr8:68.80	Chr8	62.797	68800000
1044	Chr8:71.60	Chr8	62.797	71600000
1045	Chr8:72.40	Chr8	62.272	72400000
1046	Chr8:73.20	Chr8	62.094	73200000
1047	Chr8:73.60	Chr8	62.944	73600000
1048	Chr8:74.00	Chr8	63.058	74000000
1049	Chr8:74.40	Chr8	63.058	74400000
1050	Chr8:75.60	Chr8	63.228	75600000
1051	Chr8:76.00	Chr8	63.318	76000000
1052	Chr8:77.60	Chr8	63.318	77600000
1053	Chr8:78.00	Chr8	63.318	78000000
1054	Chr8:78.40	Chr8	63.318	78400000
1055	Chr8:79.20	Chr8	63.318	79200000
1056	Chr8:79.60	Chr8	63.318	79600000
1057	Chr8:80.00	Chr8	63.579	80000000
1058	Chr8:80.80	Chr8	63.579	80800000
1059	Chr8:83.60	Chr8	63.841	83600000
1060	Chr8:84.00	Chr8	63.964	84000000
1061	Chr8:84.40	Chr8	64.101	84400000
1062	Chr8:84.80	Chr8	64.101	84800000
1063	Chr8:85.20	Chr8	64.624	85200000
1064	Chr8:85.60	Chr8	64.625	85600000
1065	Chr8:86.00	Chr8	64.886	86000000
1066	Chr8:90.00	Chr8	64.886	90000000
1067	Chr8:90.40	Chr8	65.147	90400000
1068	Chr8:91.20	Chr8	65.408	91200000
1069	Chr8:91.60	Chr8	65.932	91600000
1070	Chr8:95.20	Chr8	65.932	95200000
1071	Chr8:96.00	Chr8	66.27	96000000
1072	Chr8:96.40	Chr8	66.193	96400000
1073	Chr8:96.80	Chr8	66.343	96800000
1074	Chr8:97.20	Chr8	66.453	97200000
1075	Chr8:100.40	Chr8	66.715	100400000
1076	Chr8:102.00	Chr8	66.976	102000000
1077	Chr8:102.40	Chr8	66.976	102400000
1078	Chr8:108.40	Chr8	67.105	108400000
1079	Chr8:108.80	Chr8	67.236	108800000
1080	Chr8:109.20	Chr8	67.497	109200000
1081	Chr8:110.00	Chr8	67.759	110000000
1082	Chr8:110.40	Chr8	67.898	110400000
1083	Chr8:111.20	Chr8	68.019	111200000
1084	Chr8:111.60	Chr8	68.019	111600000
1085	Chr8:112.80	Chr8	68.28	112800000
1086	Chr8:113.20	Chr8	68.28	113200000
1087	Chr8:114.40	Chr8	68.409	114400000
1088	Chr8:114.80	Chr8	68.541	114800000
1089	Chr8:115.60	Chr8	68.802	115600000
1090	Chr8:116.00	Chr8	68.804	116000000
1091	Chr8:116.40	Chr8	69.326	116400000
1092	Chr8:118.00	Chr8	69.587	118000000
1093	Chr8:118.40	Chr8	69.848	118400000
1094	Chr8:119.20	Chr8	70.109	119200000
1095	Chr8:119.60	Chr8	70.109	119600000
1096	Chr8:120.40	Chr8	70.277	120400000
1097	Chr8:120.80	Chr8	70.501	120800000
1098	Chr8:121.20	Chr8	70.893	121200000
1099	Chr8:121.60	Chr8	70.893	121600000
1100	Chr8:122.00	Chr8	71.423	122000000
1101	Chr8:122.40	Chr8	71.937	122400000
1102	Chr8:122.80	Chr8	71.94	122800000
1103	Chr8:123.20	Chr8	72.201	123200000
1104	Chr8:123.60	Chr8	72.201	123600000
1105	Chr8:124.00	Chr8	72.271	124000000
1106	Chr8:124.40	Chr8	72.462	124400000
1107	Chr8:124.80	Chr8	72.463	124800000
1108	Chr8:125.20	Chr8	73.72	125200000
1109	Chr8:125.60	Chr8	74.041	125600000
1110	Chr8:126.00	Chr8	74.302	126000000
1111	Chr8:126.40	Chr8	74.826	126400000
1112	Chr8:126.80	Chr8	75.613	126800000
1113	Chr8:127.20	Chr8	75.63	127200000
1114	Chr8:127.60	Chr8	75.993	127600000
1115	Chr8:128.40	Chr8	77.191	128400000
1116	Chr8:128.80	Chr8	78.244	128800000
1117	Chr8:129.20	Chr8	78.244	129200000
1118	Chr8:129.60	Chr8	79.315	129600000
1119	Chr8:130.00	Chr8	80.352	130000000
1120	Chr8:130.40	Chr8	80.352	130400000
1121	Chr8:130.80	Chr8	80.352	130800000
1122	Chr8:131.20	Chr8	80.353	131200000
1123	Chr8:132.40	Chr8	83.021	132400000
1124	Chr8:132.80	Chr8	85.476	132800000
1125	Chr8:133.20	Chr8	85.801	133200000
1126	Chr8:134.00	Chr8	88.675	134000000
1127	Chr8:134.40	Chr8	88.675	134400000
1128	Chr8:136.00	Chr8	88.675	136000000
1129	Chr8:139.20	Chr8	101.282	139200000
1130	Chr8:139.60	Chr8	101.282	139600000
1131	Chr9:6.60	Chr9	0	6600000
1132	Chr9:12.00	Chr9	16.747	12000000
1133	Chr9:14.70	Chr9	27.002	14700000
1134	Chr9:20.70	Chr9	52.08	20700000
1135	Chr9:21.90	Chr9	53.714	21900000
1136	Chr9:22.50	Chr9	53.724	22500000
1137	Chr9:24.30	Chr9	57.87	24300000
1138	Chr9:25.20	Chr9	58.831	25200000
1139	Chr9:26.10	Chr9	59.772	26100000
1140	Chr9:27.30	Chr9	60.763	27300000
1141	Chr9:28.50	Chr9	62.659	28500000
1142	Chr9:28.80	Chr9	62.659	28800000
1143	Chr9:29.10	Chr9	62.659	29100000
1144	Chr9:29.40	Chr9	62.659	29400000
1145	Chr9:30.00	Chr9	63.74	30000000
1146	Chr9:30.30	Chr9	63.956	30300000
1147	Chr9:30.90	Chr9	64.279	30900000
1148	Chr9:31.80	Chr9	66.99	31800000
1149	Chr9:32.10	Chr9	66.99	32100000
1150	Chr9:32.70	Chr9	66.99	32700000
1151	Chr9:33.00	Chr9	66.99	33000000
1152	Chr9:33.30	Chr9	66.99	33300000
1153	Chr9:33.90	Chr9	66.99	33900000
1154	Chr9:35.10	Chr9	66.99	35100000
1155	Chr9:35.40	Chr9	66.99	35400000
1156	Chr9:36.00	Chr9	66.99	36000000
1157	Chr9:36.30	Chr9	66.99	36300000
1158	Chr9:37.50	Chr9	66.99	37500000
1159	Chr9:37.80	Chr9	66.99	37800000
1160	Chr9:38.70	Chr9	66.99	38700000
1161	Chr9:39.00	Chr9	66.99	39000000
1162	Chr9:39.60	Chr9	66.99	39600000
1163	Chr9:39.90	Chr9	66.99	39900000
1164	Chr9:41.10	Chr9	64.825	41100000
1165	Chr9:42.00	Chr9	66.99	42000000
1166	Chr9:42.60	Chr9	66.99	42600000
1167	Chr9:43.20	Chr9	66.99	43200000
1168	Chr9:43.80	Chr9	65.456	43800000
1169	Chr9:44.70	Chr9	66.58	44700000
1170	Chr9:45.00	Chr9	66.99	45000000
1171	Chr9:46.20	Chr9	66.99	46200000
1172	Chr9:46.80	Chr9	66.99	46800000
1173	Chr9:47.10	Chr9	66.364	47100000
1174	Chr9:47.40	Chr9	66.99	47400000
1175	Chr9:48.00	Chr9	66.99	48000000
1176	Chr9:48.30	Chr9	66.99	48300000
1177	Chr9:48.60	Chr9	66.99	48600000
1178	Chr9:48.90	Chr9	66.99	48900000
1179	Chr9:49.20	Chr9	66.99	49200000
1180	Chr9:49.50	Chr9	67.529	49500000
1181	Chr9:49.80	Chr9	67.529	49800000
1182	Chr9:51.00	Chr9	67.529	51000000
1183	Chr9:51.60	Chr9	67.529	51600000
1184	Chr9:51.90	Chr9	67.529	51900000
1185	Chr9:52.80	Chr9	67.529	52800000
1186	Chr9:54.30	Chr9	67.858	54300000
1187	Chr9:56.40	Chr9	69.148	56400000
1188	Chr9:56.70	Chr9	68.607	56700000
1189	Chr9:57.30	Chr9	68.068	57300000
1190	Chr9:58.50	Chr9	68.068	58500000
1191	Chr9:59.10	Chr9	69.148	59100000
1192	Chr9:60.30	Chr9	68.068	60300000
1193	Chr9:60.60	Chr9	69.148	60600000
1194	Chr9:61.20	Chr9	69.148	61200000
1195	Chr9:61.80	Chr9	69.69	61800000
1196	Chr9:62.40	Chr9	70.231	62400000
1197	Chr9:62.70	Chr9	70.231	62700000
1198	Chr9:63.60	Chr9	70.231	63600000
1199	Chr9:64.20	Chr9	70.772	64200000
1200	Chr9:64.50	Chr9	71.093	64500000
1201	Chr9:64.80	Chr9	71.311	64800000
1202	Chr9:65.70	Chr9	71.311	65700000
1203	Chr9:66.30	Chr9	71.311	66300000
1204	Chr9:66.60	Chr9	71.324	66600000
1205	Chr9:66.90	Chr9	72.387	66900000
1206	Chr9:67.50	Chr9	72.398	67500000
1207	Chr9:67.80	Chr9	72.398	67800000
1208	Chr9:68.10	Chr9	73.487	68100000
1209	Chr9:68.40	Chr9	74.031	68400000
1210	Chr9:68.70	Chr9	74.241	68700000
1211	Chr9:69.00	Chr9	74.57	69000000
1212	Chr9:69.30	Chr9	74.57	69300000
1213	Chr9:69.60	Chr9	76.209	69600000
1214	Chr9:69.90	Chr9	76.209	69900000
1215	Chr9:70.20	Chr9	76.209	70200000
1216	Chr9:70.50	Chr9	76.209	70500000
1217	Chr9:70.80	Chr9	76.209	70800000
1218	Chr9:71.10	Chr9	76.209	71100000
1219	Chr9:71.70	Chr9	76.209	71700000
1220	Chr9:72.60	Chr9	76.75	72600000
1221	Chr9:72.90	Chr9	76.75	72900000
1222	Chr9:73.20	Chr9	77.557	73200000
1223	Chr9:73.50	Chr9	78.376	73500000
1224	Chr9:73.80	Chr9	78.376	73800000
1225	Chr9:74.10	Chr9	81.125	74100000
1226	Chr9:74.40	Chr9	82.518	74400000
1227	Chr9:74.70	Chr9	83.875	74700000
1228	Chr9:75.00	Chr9	83.875	75000000
1229	Chr9:75.30	Chr9	84.962	75300000
1230	Chr9:75.60	Chr9	84.962	75600000
1231	Chr9:75.90	Chr9	84.986	75900000
1232	Chr9:76.50	Chr9	86.6	76500000
1233	Chr9:77.70	Chr9	87.266	77700000
1234	Chr9:78.00	Chr9	89.217	78000000
1235	Chr9:78.30	Chr9	90.915	78300000
1236	Chr9:78.60	Chr9	94.328	78600000
1237	Chr9:78.90	Chr9	94.328	78900000
1238	Chr9:79.20	Chr9	95.124	79200000
1239	Chr9:79.50	Chr9	96.11	79500000
1240	Chr9:80.10	Chr9	98.19	80100000
1241	Chr9:81.30	Chr9	99.291	81300000
1242	Chr9:81.60	Chr9	99.837	81600000
1243	Chr9:81.90	Chr9	99.837	81900000
1244	Chr9:82.80	Chr9	105.857	82800000
1245	Chr9:83.40	Chr9	106.665	83400000
1246	Chr9:83.70	Chr9	106.665	83700000
1247	Chr9:84.30	Chr9	107.771	84300000
1248	Chr9:89.70	Chr9	122.808	89700000
1249	Chr10:2.00	Chr10	0	2000000
1250	Chr10:2.80	Chr10	0.878	2800000
1251	Chr10:9.60	Chr10	31.934	9600000
1252	Chr10:10.80	Chr10	33.648	10800000
1253	Chr10:12.00	Chr10	35.21	12000000
1254	Chr10:14.80	Chr10	38.167	14800000
1255	Chr10:15.20	Chr10	37.893	15200000
1256	Chr10:16.00	Chr10	38.99	16000000
1257	Chr10:16.80	Chr10	39.012	16800000
1258	Chr10:17.20	Chr10	39.014	17200000
1259	Chr10:18.00	Chr10	39.014	18000000
1260	Chr10:19.20	Chr10	39.275	19200000
1261	Chr10:20.00	Chr10	39.796	20000000
1262	Chr10:22.40	Chr10	39.644	22400000
1263	Chr10:23.20	Chr10	39.419	23200000
1264	Chr10:24.40	Chr10	39.535	24400000
1265	Chr10:25.60	Chr10	40.232	25600000
1266	Chr10:26.40	Chr10	40.557	26400000
1267	Chr10:26.80	Chr10	40.58	26800000
1268	Chr10:29.20	Chr10	41.308	29200000
1269	Chr10:32.80	Chr10	46.232	32800000
1270	Chr10:33.60	Chr10	48.458	33600000
1271	Chr10:34.00	Chr10	48.992	34000000
1272	Chr10:34.40	Chr10	49.929	34400000
1273	Chr10:36.80	Chr10	52.768	36800000
1274	Chr10:37.20	Chr10	52.793	37200000
1275	Chr10:41.20	Chr10	61.914	41200000
1276	Chr10:42.00	Chr10	62.503	42000000
1277	Chr10:50.00	Chr10	90.575	50000000
